# The SF3B1 inhibitor pladienolide B massively inhibits DNA damage signaling and repair and counteracts resistance to platinum salts in Non-Small Cell Lung Cancer

**DOI:** 10.64898/2026.02.17.706284

**Authors:** Nour Jamal-El-Hussein, Shipra Chaudhary, Elodie Montaudon, Fariba Nemati, Aurélie Genoux, Hélène Polveche, Rania El Botti, Caroline Barette, Tao Jia, Didier Auboeuf, Didier Decaudin, Beatrice Eymin

## Abstract

**Background:** Lung cancer, including Non-Small Cell Lung Carcinoma (NSCLC), is the leading cause of cancer mortality worldwide. Platinum salts are the gold standard chemotherapy for NSCLC but many patients develop resistance leading to disease progression. Identifying new therapeutic strategies to counteract resistance is crucial. Pharmacological compounds targeting core components of the spliceosome machinery have emerged as promising anti-cancer agents. However, their mechanisms of action remain to be elucidated in NSCLC.

**Methods:** Various NSCLC cell lines were used in 2D and 3D cultures or clonogenic assays. NSCLC Patient-Derived Xenografts were also used. *SF3B1* was silenced by siRNA. Flow cytometry was performed to analyze cell cycle distribution and apoptosis. Western-blot, immunofluorescence, SIRF analysis and DNA repair assays were done to assess globally the DNA damage response. RNA-Seq, RT-qPCR and RT-PCR studies were performed to identify gene and splicing events impacted by SF3B1 inhibition. Publicly available transcriptomic and proteomic data were analyzed.

**Results:** SF3B1 is a core component of the spliceosome machinery. We show that NSCLC cells with acquired resistance to platinum salts are vulnerable to pladienolide B, a SF3B1 inhibitor, or *SF3B1* knock-down. Importantly, pladienolide B also slows down tumor growth of NSCLC Patient-Derived Xenografts (PDXs) poorly responsive to platinum salts. Mechanistically, we show that pladienolide B leads to genomic instability and apoptosis, that correlate with early transcription-dependent replication stress and DNA-PKcs activation, followed by the shutdown of ATR/DNA-PKcs-dependent signaling. In addition, pladienolide B profoundly regulates the expression and/or splicing, particularly exon skipping, of numerous genes involved in DNA repair, leading to decreased repair capacities of DNA double strand breaks. Although exon skipping events are mostly transient, skipping of exon 8 of *MLH3*, a gene involved in mismatch DNA repair, persisted along time. Finally, we show that pladienolide B counteracts resistance to platinum salts in NSCLC cells as well as PDXs, which correlates with enhanced *MLH3* exon 8 skipping and decrease of ATR, DNA-PKCs and MLH3 protein levels.

**Conclusions:** As a whole, our data highlight the targeting of SF3B1 as a potential therapeutic strategy, alone or in combination, in NSCLC patients who escape platinum salts-based chemotherapy.
