## Supplementary material for "The SF3B1 inhibitor pladienolide B massively inhibits DNA damage signaling and repair and counteracts resistance to platinum salts in Non-Small Cell Lung Cancer": Table 3

### Sheet: Feuil1
H460S PdB Treated						H460R PdB Treated						Unique for H460R upon PdB treatment
gene	log2foldchange	regulation	DDR pathway			gene	log2foldchange	regulation	DDR pathway			gene	log2foldchange	regulation	DDR pathway
XRCC6	0.5	UP	NHEJ/Alt-EJ			XRCC6	0.58	UP	NHEJ/Alt-EJ			LIG3	-0.41	DOWN	BER
POLD3	-2.04286	DOWN	HR/BER/MMR			LIG3	-0.41	DOWN	BER			POLE4	0.515037	UP	BER/NER/MMR
POLE2	-1.09812	DOWN	BER/NER/MMR			POLD3	-1.09504	DOWN	HR/BER/MMR			POLI	-0.463877	DOWN	TLS
POLE3	0.434728	UP	BER/NER/MMR			POLE2	-0.877304	DOWN	BER/NER/MMR			WRN	-0.6	DOWN	NHEJ
POLH	-0.568562	DOWN	TLS			POLE3	0.478715	UP	BER/NER/MMR			RAD52	-0.653565	DOWN	HR
POLI	-0.436273	DOWN	TLS			POLE4	0.515037	UP	BER/NER/MMR			TERF2	-0.65	DOWN	Alt-EJ
RAD51	-1.51	DOWN	HR			POLI	-0.463877	DOWN	TLS			RAP1A	0.42	UP	Alt-EJ
RAD54B	-0.54	DOWN	HR			WRN	-0.6	DOWN	NHEJ			USP1	0.48	UP	FA
RAD23B	0.23	UP	NER			PCNA	-0.68	DOWN	TLS/NER/BER/MMR			RAD51C	0.41	UP	FA
BRCA1	-1.5059	DOWN	HR			RAD23B	0.446052	UP	NER			PARP1	-1.4	DOWN	BER
BRCA2	-1.186	DOWN	HR/FA			RAD51	-1.22759	DOWN	HR			MUTYH	-0.760632	DOWN	BER
FANCC	-0.810392	DOWN	FA			RAD52	-0.653565	DOWN	HR			CCNH	-0.430777	DOWN	NER
FANCE	-1.11525	DOWN	FA			RAD54B	-0.43839	DOWN	HR			ERCC1	0.422541	UP	NER
FANCF	1.00361	UP	FA			TERF2	-0.65	DOWN	Alt-EJ			ERCC6	-0.786994	DOWN	NER
FANCL	-1.67318	DOWN	FA			RAP1A	0.42	UP	Alt-EJ			EXO1	0.58866	UP	MMR
FANCM	-0.791613	DOWN	FA			BRCA1	-1.09617	DOWN	HR
FAN1	-0.45	DOWN	FA			BRCA2	-0.896182	DOWN	FA/HR
NEIL3	-0.61	DOWN	BER			FANCC	-0.558225	DOWN	FA
APEX1	0.46	UP	BER			FANCE	-1.17436	DOWN	FA
APEX2	-0.57	DOWN	BER			FANCF	0.680353	UP	FA
PARP2	-1.48	DOWN	BER			FANCL	-1.50385	DOWN	FA
SMUG1	-0.66	DOWN	BER			FANCM	-0.50842	DOWN	FA
MBD4	-0.89	DOWN	BER			USP1	0.48	UP	FA
HMGB1	0.44	UP	BER			RAD51C	0.41	UP	FA
TDG	-0.61	DOWN	BER			APEX1	0.428968	UP	BER
XRCC1	-0.81	DOWN	BER			APEX2	-0.719156	DOWN	BER
PNKP	0.54	UP	BER			PARP1	-1.4	DOWN	BER
OGG1	-0.48	DOWN	BER			SMUG1	-0.559721	DOWN	BER
UNG	-1.08	DOWN	BER			HMGB1	0.54927	UP	BER
PCNA	-1.5	DOWN	TLS/BER/NER/MMR			MUTYH	-0.760632	DOWN	BER
XPC	-0.62	DOWN	NER			TDG	-0.486143	DOWN	BER
XPA	-0.54	DOWN	NER			XRCC1	-0.517444	DOWN	BER
GTF2H1	-0.82	DOWN	NER			PNKP	0.751548	UP	BER
GTF2H3	-0.99	DOWN	NER			OGG1	-0.416883	DOWN	BER
RFC1	-1.67	DOWN	NER/MMR			UNG	-0.478514	DOWN	BER
RFC2	-0.49	DOWN	NER/MMR			XPA	-0.863966	DOWN	NER
RFC4	-1.09	DOWN	NER/MMR			GTF2H1	-0.743645	DOWN	NER
RPA2	-0.49	DOWN	NER/MMR			GTF2H3	-1.22598	DOWN	NER
MNAT1	-0.65	DOWN	NER			RFC1	-1.58731	DOWN	NER
CETN2	0.52	UP	NER			RFC4	-1.11566	DOWN	NER
PMS2	-1.02	DOWN	MMR			CCNH	-0.430777	DOWN	NER
						MNAT1	-0.591139	DOWN	NER
						CETN2	0.509838	UP	NER
						ERCC1	0.422541	UP	NER
						ERCC6	-0.786994	DOWN	NER
						EXO1	0.58866	UP	MMR
						PMS2	-0.535245	DOWN	MMR
DEGs in bold	Absolute Log2FC ≥ 1
	p≤ 0.05
