## Supplementary material for "The SF3B1 inhibitor pladienolide B massively inhibits DNA damage signaling and repair and counteracts resistance to platinum salts in Non-Small Cell Lung Cancer": Table 5

### Sheet: H460S_DSG_DNA repair.sig
H460S PdB
gene	exon	PSI	DNA Repair pathway
APEX2	3	-0.389705	BER
APEX2	4	-0.163043	BER
ATM	21	-0.178082	NHEJ/HR
ATM	23	-0.162791	NHEJ/HR
ATM	40	-0.16	NHEJ/HR
ATR	30	-0.168831	NHEJ/HR/FA
BRCA1	25	-0.261905	FA
BRCA2	12	-0.647084	FA/HR
CCNH	9	-0.373235	NER
CCNH	5	-0.108642	NER
CDK7	6	-0.257732	NER
CHEK1	9	-0.52139	FA
CHEK1	4	-0.35238	FA
CUL4A	21	-0.274999	NER
CUL4A	11	-0.161124	NER
CUL4B	15	-0.105727	NER
DDB2	11	-0.153846	NER
ERCC2	11	-0.18937	NER
ERCC3	4	-0.167701	NER
ERCC4	9	-0.263158	NER
ERCC5	6	-0.45283	NER
EXO1	5	-0.526366	MMR
EXO1	3	-0.269607	MMR
FAN1	5	-0.494361	FA
FANCA	9	-0.344595	FA
FANCA	36	-0.193938	FA
FANCA	15	-0.16624	FA
FANCA	27	-0.126877	FA
FANCA	41	-0.101556	FA
FANCB	8	-0.161616	FA
FANCB	2	-0.156135	FA
FANCB	5	-0.102465	FA
FANCC	14	-0.390244	FA
FANCD2	22	-0.152592	FA
FANCD2	4	-0.139832	FA
FANCG	2	-0.189474	FA
FANCG	9	-0.164051	FA
FANCG	4	-0.150878	FA
FANCI	3	0.213821	FA
FANCL	4	-0.13334	FA
FANCM	8	-0.318182	FA
FANCM	6	-0.125	FA
FANCM	7	-0.111111	FA
GTF2H2	5	-0.37065	NER
GTF2H3	4	-0.151964	NER
GTF2H4	9	-0.196078	NER
GTF2H4	3	-0.156863	NER
GTF2H4	5	-0.113636	NER
LIG1	3	-0.108909	Alt-EJ/BER
LIG3	11	-0.182624	BER
MBD4	5	-0.136364	BER
MNAT1	7	-0.145156	NER
MNAT1	3	-0.122449	NER
MRE11A	6	-0.190476	HR
MRE11A	3	-0.175	HR
MRE11A	16	-0.128205	HR
MSH6	10	-0.195013	MMR
MUTYH	17	-0.181818	BER
MUTYH	6	-0.155556	BER
NEIL2	3	-0.170087	BER
PARP2	15	-0.298261	BER
PARP2	6	-0.255179	BER
PMS2	4	-0.145463	MMR
POLB	2	-0.32197	BER
POLE	18	-0.395161	NER/BER/MMR
POLE	4	-0.17473	NER/BER/MMR
POLE	14	-0.126316	NER/BER/MMR
POLE	39	-0.113402	NER/BER/MMR
POLE	8	-0.1133	NER/BER/MMR
POLE2	13	-0.468101	NER/BER/MMR
POLE2	4	-0.183801	NER/BER/MMR
POLE3	3	-0.164627	NER/BER/MMR
POLH	9	-0.17118	TLS
POLK	13	-0.285714	TLS
POLM	11	-0.131579	NHEJ
RAD51	10	-0.296	HR
RAD51	7	-0.232493	HR
RAD51	9	-0.181818	HR
RAD51C	15	-0.232213	FA
RAD52	12	-0.779877	HR
RAD52	6	-0.574091	HR
RAD54B	15	-0.5	HR
RAD54B	13	-0.181818	HR
REV1	8	-0.41133	TLS
REV1	6	-0.246176	TLS
REV1	2	-0.133333	TLS
REV3L	33	-0.36	TLS
REV3L	19	-0.3	TLS
REV3L	12	-0.192308	TLS
RFC1	17	-0.216471	NER/MMR
RFC1	7	-0.15	NER/MMR
RFC4	9	-0.465901	NER/MMR
RFC4	7	-0.122222	NER/MMR
RPA2	4	-0.152074	NER/MMR
RPA2	5	-0.104489	NER/MMR
RPA2	2	-0.104308	NER/MMR
TDG	8	-0.167884	BER
TERF2	9	-0.590909	Alt-EJ
WRN	29	-0.37037	NHEJ
WRN	14	-0.295013	NHEJ
WRN	26	-0.264706	NHEJ
WRN	23	-0.2	NHEJ
WRN	31	-0.193548	NHEJ
WRN	8	-0.176744	NHEJ
WRN	6	-0.164456	NHEJ
WRN	28	-0.1	NHEJ
XPA	3	-0.166353	NER
NHEJ:	Non Homologous End Joining
TLS:	Trans-Lesion Synthesis
Alt-EJ:	Alternative End-Joining
HR:	Homologous Recombination
FA:	Fanconi Anemia Pathway
BER:	Base Excision Repair
NER:	Nucleotide Excision Repair
MMR:	Mismatch Repair

### Sheet: H460R_DSG_DNA repair.sig
H460R PdB
gene	exon	PSI	DNA Repair pathway
APEX2	3	-0.206064	BER
APEX2	4	-0.123596	BER
ATM	21	-0.361253	NHEJ/HR
ATM	40	-0.223007	NHEJ/HR
ATM	23	-0.173913	NHEJ/HR
ATM	46	-0.113636	NHEJ/HR
ATR	30	-0.130435	NHEJ/HR/FA
ATR	2	-0.108793	NHEJ/HR/FA
BRCA1	25	-0.157895	FA
BRCA2	12	-0.469258	FA/HR
CCNH	9	-0.234334	NER
CDK7	6	-0.351648	NER
CDK7	4	-0.128571	NER
CHEK1	9	-0.42663	FA
CHEK1	4	-0.352785	FA
CHEK1	15	-0.275	FA
CUL4A	21	-0.342573	NER
CUL4A	11	-0.105353	NER
DCLRE1C	8	-0.272287	NHEJ
DCLRE1C	11	-0.105263	NHEJ
DDB2	11	-0.206717	NER
ERCC2	11	-0.103148	NER
EXO1	5	-0.456707	MMR
EXO1	3	-0.353314	MMR
FAN1	5	-0.40276	FA
FANCA	9	-0.394495	FA
FANCA	36	-0.190476	FA
FANCB	2	-0.193962	FA
FANCB	5	-0.138462	FA
FANCB	8	-0.134443	FA
FANCD2	22	-0.18074	FA
FANCD2	8	-0.168987	FA
FANCD2	4	-0.140845	FA
FANCD2	18	-0.102919	FA
FANCG	9	-0.230143	FA
FANCG	4	-0.189562	FA
FANCG	2	-0.166667	FA
FANCG	13	-0.156	FA
FANCL	4	-0.196078	FA
FANCM	16	-0.45942	FA
GTF2H3	4	-0.191721	NER
GTF2H4	9	-0.245283	NER
LIG3	11	-0.150943	BER
MNAT1	7	-0.126716	NER
MRE11A	6	-0.193994	HR
MUTYH	6	-0.146086	BER
NEIL2	3	-0.22619	BER
PARP2	15	-0.438462	BER
PARP2	6	-0.28125	BER
PARP2	13	-0.152542	BER
PMS2	4	-0.190476	MMR
PNKP	9	-0.121739	BER
POLB	2	-0.592593	BER
POLD3	7	-0.142857	HR/NER/BER/MMR
POLD3	9	-0.1091	HR/NER/BER/MMR
POLE	18	-0.242424	NER/BER/MMR
POLE	4	-0.131579	NER/BER/MMR
POLE2	13	-0.321505	NER/BER/MMR
POLE2	4	-0.211111	NER/BER/MMR
POLE2	11	-0.205273	NER/BER/MMR
POLE2	10	-0.105263	NER/BER/MMR
POLE3	3	-0.119161	NER/BER/MMR
POLH	9	-0.208774	TLS
POLK	13	-0.181818	TLS
POLM	11	-0.1	NHEJ
RAD51	7	-0.203531	HR
RAD51	10	-0.149038	HR
RAD52	12	-0.727041	HR
RAD52	6	-0.444444	HR
RAD54B	15	-0.266667	HR
REV1	8	-0.45	TLS
REV1	6	-0.20979	TLS
REV3L	33	-0.304929	TLS
REV3L	19	-0.235294	TLS
REV3L	28	-0.1	TLS
RFC1	17	-0.192508	NER/MMR
RFC1	7	-0.107065	NER/MMR
RFC4	9	-0.377358	NER/MMR
TERF2	9	-0.35	Alt-EJ
WRN	29	-0.27177	NHEJ
WRN	26	-0.214286	NHEJ
WRN	14	-0.187619	NHEJ
WRN	31	-0.181818	NHEJ
WRN	6	-0.151961	NHEJ
WRN	23	-0.138889	NHEJ
WRN	8	-0.117647	NHEJ
XPA	3	-0.196429	NER
NHEJ:	Non Homologous End Joining
TLS:	Trans-Lesion Synthesis
Alt-EJ:	Alternative End-Joining
HR:	Homologous Recombination
FA:	Fanconi Anemia Pathway
BER:	Base Excision Repair
NER:	Nucleotide Excision Repair
MMR:	Mismatch Repair

### Sheet: Common or Specific DSG
[H460S]:	[H460S] and [H460R]:	[H460R]:
CUL4B	APEX2	DCLRE1C
ERCC3	ATM	PNKP
ERCC4	ATR	POLD3
ERCC5	BRCA1
FANCC	BRCA2
FANCI	CCNH
GTF2H2	CDK7
LIG1	CHEK1
MBD4	CUL4A
MSH6	DDB2
RAD51C	ERCC2
RPA2	EXO1
TDG	FAN1
	FANCA
	FANCB
	FANCD2
	FANCG
	FANCL
	FANCM
	GTF2H3
	GTF2H4
	LIG3
	MNAT1
	MRE11A
	MUTYH
	NEIL2
	PARP2
	PMS2
	POLB
	POLE
	POLE2
	POLE3
	POLH
	POLK
	POLM
	RAD51
	RAD52
	RAD54B
	REV1
	REV3L
	RFC1
	RFC4
	TERF2
	WRN
	XPA
